# Estimating virulence from relative survival

**DOI:** 10.1101/530709

**Authors:** Philip Agnew

## Abstract

A pathogen’s virulence is a key parameter in the mathematical models on which most epidemiological theory is based. In these models virulence generally has a very specific definition where it is the increased per capita rate of mortality of infected hosts due to infection. Empirical studies involving the experimental infection of hosts often estimate virulence with the aim of comparing these estimates to values or patterns predicted in the theoretical literature. However most empirical studies do not estimate virulence as it is defined in the theoretical literature, thus potentially confounding comparisons between the two approaches. Here the analysis of relative survival is applied to the type of data routinely generated in empirical studies to estimate virulence as it is defined in the theoretical literature. The theoretical grounds for approach are outlined, followed by worked examples estimating the virulence of different pathogens with data from published studies. Code allowing virulence to be estimated by maximum likelihood with *R* is provided.
