## Supplementary material for "Estimating virulence from relative survival": R recovery model and data: R-recovery-data-file.txt

control.d	control.c	infected.d	infected.c	recovered.d	recovered.c	censor	d	t	fq
1	0	0	0	0	0	0	1	1	1
1	0	0	0	0	0	0	1	2	4
1	0	0	0	0	0	0	1	3	11
1	0	0	0	0	0	0	1	4	12
1	0	0	0	0	0	0	1	5	20
1	0	0	0	0	0	0	1	6	21
1	0	0	0	0	0	0	1	7	21
1	0	0	0	0	0	0	1	8	15
1	0	0	0	0	0	0	1	9	22
1	0	0	0	0	0	0	1	10	22
1	0	0	0	0	0	0	1	11	22
1	0	0	0	0	0	0	1	12	32
1	0	0	0	0	0	0	1	13	28
1	0	0	0	0	0	0	1	14	25
1	0	0	0	0	0	0	1	15	32
1	0	0	0	0	0	0	1	16	14
1	0	0	0	0	0	0	1	17	17
1	0	0	0	0	0	0	1	18	27
1	0	0	0	0	0	0	1	19	16
1	0	0	0	0	0	0	1	20	16
0	1	0	0	0	0	1	0	1	0
0	1	0	0	0	0	1	0	2	0
0	1	0	0	0	0	1	0	3	0
0	1	0	0	0	0	1	0	4	0
0	1	0	0	0	0	1	0	5	0
0	1	0	0	0	0	1	0	6	0
0	1	0	0	0	0	1	0	7	0
0	1	0	0	0	0	1	0	8	0
0	1	0	0	0	0	1	0	9	0
0	1	0	0	0	0	1	0	10	0
0	1	0	0	0	0	1	0	11	0
0	1	0	0	0	0	1	0	12	0
0	1	0	0	0	0	1	0	13	0
0	1	0	0	0	0	1	0	14	0
0	1	0	0	0	0	1	0	15	0
0	1	0	0	0	0	1	0	16	0
0	1	0	0	0	0	1	0	17	0
0	1	0	0	0	0	1	0	18	0
0	1	0	0	0	0	1	0	19	0
0	1	0	0	0	0	1	0	20	122
0	0	1	0	0	0	0	1	1	1
0	0	1	0	0	0	0	1	2	3
0	0	1	0	0	0	0	1	3	17
0	0	1	0	0	0	0	1	4	24
0	0	1	0	0	0	0	1	5	34
0	0	1	0	0	0	0	1	6	42
0	0	1	0	0	0	0	1	7	49
0	0	1	0	0	0	0	1	8	41
0	0	1	0	0	0	0	1	9	36
0	0	1	0	0	0	0	1	10	30
0	0	1	0	0	0	0	1	11	19
0	0	1	0	0	0	0	1	12	12
0	0	1	0	0	0	0	1	13	11
0	0	1	0	0	0	0	1	14	6
0	0	1	0	0	0	0	1	15	5
0	0	1	0	0	0	0	1	16	1
0	0	1	0	0	0	0	1	17	1
0	0	1	0	0	0	0	1	18	0
0	0	1	0	0	0	0	1	19	0
0	0	1	0	0	0	0	1	20	0
0	0	0	1	0	0	1	0	1	0
0	0	0	1	0	0	1	0	2	0
0	0	0	1	0	0	1	0	3	0
0	0	0	1	0	0	1	0	4	0
0	0	0	1	0	0	1	0	5	0
0	0	0	1	0	0	1	0	6	0
0	0	0	1	0	0	1	0	7	0
0	0	0	1	0	0	1	0	8	0
0	0	0	1	0	0	1	0	9	0
0	0	0	1	0	0	1	0	10	0
0	0	0	1	0	0	1	0	11	0
0	0	0	1	0	0	1	0	12	0
0	0	0	1	0	0	1	0	13	0
0	0	0	1	0	0	1	0	14	0
0	0	0	1	0	0	1	0	15	0
0	0	0	1	0	0	1	0	16	0
0	0	0	1	0	0	1	0	17	0
0	0	0	1	0	0	1	0	18	0
0	0	0	1	0	0	1	0	19	0
0	0	0	1	0	0	1	0	20	0
0	0	0	0	1	0	0	1	1	0
0	0	0	0	1	0	0	1	2	0
0	0	0	0	1	0	0	1	3	0
0	0	0	0	1	0	0	1	4	0
0	0	0	0	1	0	0	1	5	2
0	0	0	0	1	0	0	1	6	1
0	0	0	0	1	0	0	1	7	1
0	0	0	0	1	0	0	1	8	6
0	0	0	0	1	0	0	1	9	13
0	0	0	0	1	0	0	1	10	16
0	0	0	0	1	0	0	1	11	6
0	0	0	0	1	0	0	1	12	10
0	0	0	0	1	0	0	1	13	12
0	0	0	0	1	0	0	1	14	11
0	0	0	0	1	0	0	1	15	12
0	0	0	0	1	0	0	1	16	10
0	0	0	0	1	0	0	1	17	5
0	0	0	0	1	0	0	1	18	4
0	0	0	0	1	0	0	1	19	12
0	0	0	0	1	0	0	1	20	6
0	0	0	0	0	1	1	0	1	0
0	0	0	0	0	1	1	0	2	0
0	0	0	0	0	1	1	0	3	0
0	0	0	0	0	1	1	0	4	0
0	0	0	0	0	1	1	0	5	0
0	0	0	0	0	1	1	0	6	0
0	0	0	0	0	1	1	0	7	0
0	0	0	0	0	1	1	0	8	0
0	0	0	0	0	1	1	0	9	0
0	0	0	0	0	1	1	0	10	0
0	0	0	0	0	1	1	0	11	0
0	0	0	0	0	1	1	0	12	0
0	0	0	0	0	1	1	0	13	0
0	0	0	0	0	1	1	0	14	0
0	0	0	0	0	1	1	0	15	0
0	0	0	0	0	1	1	0	16	0
0	0	0	0	0	1	1	0	17	0
0	0	0	0	0	1	1	0	18	0
0	0	0	0	0	1	1	0	19	0
0	0	0	0	0	1	1	0	20	41
